# LEOPARD: missing view completion for multi-timepoint omics data via representation disentanglement and temporal knowledge transfer

**DOI:** 10.1101/2023.09.26.559302

**Authors:** Siyu Han, Shixiang Yu, Mengya Shi, Makoto Harada, Jianhong Ge, Jiesheng Lin, Cornelia Prehn, Agnese Petrera, Ying Li, Flora Sam, Giuseppe Matullo, Jerzy Adamski, Karsten Suhre, Christian Gieger, Stefanie M. Hauck, Christian Herder, Michael Roden, Francesco Paolo Casale, Na Cai, Annette Peters, Rui Wang-Sattler

## Abstract

Longitudinal multi-view omics data offer unique insights into the temporal dynamics of individual-level physiology, which provides opportunities to advance personalized healthcare. However, the common occurrence of incomplete views makes extrapolation tasks difficult, and there is a lack of tailored methods for this critical issue. Here, we introduce LEOPARD, an innovative approach specifically designed to complete missing views in multi-timepoint omics data. By disentangling longitudinal omics data into content and temporal representations, LEOPARD transfers the temporal knowledge to the omics-specific content, thereby completing missing views. The effectiveness of LEOPARD is validated on three benchmark datasets constructed with data from the MGH COVID study and the KORA cohort, spanning periods from 3 days to 14 years. Compared to conventional imputation methods, such as missForest, PMM, GLMM, and cGAN, LEOPARD yields the most robust results across the benchmark datasets. LEOPARD-imputed data also achieve the highest agreement with observed data in our analyses for age-associated metabolites detection, estimated glomerular filtration rate-associated proteins identification, and chronic kidney disease prediction. Our work takes the first step toward a generalized treatment of missing views in longitudinal omics data, enabling comprehensive exploration of temporal dynamics and providing valuable insights into personalized healthcare.
