## Supplementary Tables S1-S3 for "LEOPARD: missing view completion for multi-timepoint omics data via representation disentanglement and temporal knowledge transfer"

### Sheet: Table S1
Table S1: Results of QC for proteomics data from MGH cohort.
*This dataset has no missing values for the selected proteins.
Panel	OlinkID	Assay	UniProt	Proportion of Samples ≥ LOD
Explore 384 Cardiometabolic	OID20049	NPPB	P16860	0.453384
	OID20050	TNNI3	P19429	0.203065
	OID20051	HNRNPK	P61978	0.261814
	OID20052	CEBPB	P17676	0.215837
	OID20053	VIM	P08670	0.153257
	OID20055	CRHR1	P34998	0.0523627
	OID20056	TSLP	Q969D9	0.282248
	OID20057	MFAP3	P55082	0.0242656
	OID20058	TCL1B	O95988	0.0280971
	OID20059	DUOX2	Q9NRD8	0.131545
	OID20061	CTF1	Q16619	0.0996169
	OID20062	AKR1C4	P17516	0.173691
	OID20063	HEBP1	Q9NRV9	0.0204342
	OID20064	SERPINB5	P36952	0.0166028
	OID20065	HK2	P52789	0.1341
	OID20066	GRK5	P34947	0.171137
	OID20067	VSTM2L	Q96N03	0.0906769
	OID20068	TIA1	P31483	0.523627
	OID20069	CNPY2	Q9Y2B0	0.257982
	OID20070	CRX	O43186	0.16092
	OID20071	VAMP5	O95183	0.895275
	OID20072	SUSD1	Q6UWL2	0.984674
	OID20073	RCOR1	Q9UKL0	0.598978
	OID20074	TNF	P01375	0.945083
	OID20075	CA5A	P35218	0.85696
	OID20076	FABP6	P51161	0.560664
	OID20077	STK11	Q15831	0.980843
	OID20078	TSPAN1	O60635	0.177522
	OID20079	ACTA2	P62736	0.38825
	OID20080	MTPN	P58546	0.037037
	OID20081	EDIL3	O43854	0.993614
	OID20082	ZBTB17	Q13105	0.97318
	OID20083	PTN	P21246	0.58493
	OID20084	FGFR1OP	O95684	0.272031
	OID20085	LRMP	Q12912	0.717752
	OID20086	COMT	P21964	1
	OID20087	MMP7	P09237	0.569604
	OID20088	PON2	Q15165	0.523627
	OID20089	ADAMTS16	Q8TE57	0.55811
	OID20090	GP2	P55259	0.98212
	OID20091	WASF1	Q92558	0.431673
	OID20092	MPHOSPH8	Q99549	0.197957
	OID20093	DNAJB8	Q8NHS0	0.132822
	OID20094	SLITRK6	Q9H5Y7	0.979566
	OID20095	GPR37	O15354	0.968072
	OID20096	GZMH	P20718	0.98212
	OID20097	GYS1	P13807	0.904215
	OID20098	THPO	P40225	0.66539
	OID20099	CLEC1A	Q8NC01	0.945083
	OID20100	ENTPD6	O75354	1
	OID20101	IL6	P05231	0.993614
	OID20102	CEACAM8	P31997	0.975734
	OID20103	S100P	P25815	0.671775
	OID20104	ENTPD5	O75356	1
	OID20105	ACE2	Q9BYF1	0.888889
	OID20106	DCN	P07585	1
	OID20107	GLO1	Q04760	1
	OID20108	PAG1	Q9NWQ8	1
	OID20109	ADAM15	Q13444	1
	OID20110	USP8	P40818	0.873563
	OID20111	BMP6	P22004	1
	OID20112	ITGB1BP2	Q9UKP3	0.706258
	OID20113	CTSH	P09668	0.876117
	OID20114	BAG6	P46379	0.998723
	OID20115	MSTN	O14793	0.183908
	OID20116	BOC	Q9BWV1	0.996169
	OID20117	ADH4	P08319	0.943806
	OID20118	CLTA	P09496	0.570881
	OID20119	EPHX2	P34913	0.303959
	OID20120	TP53INP1	Q96A56	0.0204342
	OID20121	CCL27	Q9Y4X3	0.998723
	OID20122	AK1	P00568	0.911877
	OID20123	ANXA4	P09525	0.440613
	OID20124	ACOX1	Q15067	0.0268199
	OID20125	NTproBNP	NTproBNP	0.485313
	OID20126	CLC	Q05315	0.721584
	OID20127	CNST	Q6PJW8	0.83014
	OID20128	LEPR	P48357	0.987229
	OID20129	TSHB	P01222	0.800766
	OID20130	S100A11	P31949	0.965517
	OID20131	VSIR	Q9H7M9	0.842912
	OID20132	PCDH17	O14917	0.978289
	OID20133	PDGFRA	P16234	0.992337
	OID20134	CDH17	Q12864	0.484036
	OID20135	SNX9	Q9Y5X1	0.998723
	OID20136	NTRK2	Q16620	0.771392
	OID20137	ACY1	Q03154	0.998723
	OID20138	DOK2	O60496	0.800766
	OID20139	AGXT	P21549	0.860792
	OID20140	STK4	Q13043	0.328225
	OID20141	TGM2	P21980	1
	OID20142	DPP7	Q9UHL4	0.881226
	OID20143	PLIN3	O60664	0.988506
	OID20144	PLPBP	O94903	1
	OID20145	ICAM5	Q9UMF0	0.96424
	OID20146	PRKAR1A	P10644	0.860792
	OID20147	IL6ST	P40189	1
	OID20148	DCTPP1	Q9H773	1
	OID20149	PM20D1	Q6GTS8	0.457216
	OID20150	LACTB2	Q53H82	0.862069
	OID20151	FADD	Q13158	0.906769
	OID20152	CGREF1	Q99674	1
	OID20153	CXCL8	P10145	0.988506
	OID20154	LGALS1	P09382	0.998723
	OID20155	IGFBPL1	Q8WX77	0.993614
	OID20156	MNDA	P41218	0.994891
	OID20157	CDH6	P55285	0.425287
	OID20158	IL19	Q9UHD0	0.9553
	OID20159	ACAN	P16112	0.997446
	OID20160	PLXNB3	Q9ULL4	0.993614
	OID20161	TYRO3	Q06418	1
	OID20162	EIF4EBP1	Q13541	1
	OID20163	PDCD6	O75340	0.992337
	OID20164	APLP1	P51693	0.899106
	OID20165	CLEC5A	Q9NY25	1
	OID20166	GSTA1	P08263	0.996169
	OID20167	IGSF8	Q969P0	1
	OID20168	MEP1B	Q16820	0.710089
	OID20169	SDC1	P18827	1
	OID20170	CDH2	P19022	1
	OID20171	MCFD2	Q8NI22	0.969349
	OID20172	FCRL1	Q96LA6	0.994891
	OID20173	GPNMB	Q14956	0.862069
	OID20174	QDPR	P09417	1
	OID20175	GHRL	Q9UBU3	0.969349
	OID20176	PPP1R2	P41236	0.911877
	OID20177	CD2AP	Q9Y5K6	1
	OID20178	NADK	O95544	1
	OID20179	CBLIF	P27352	0.961686
	OID20180	TINAGL1	Q9GZM7	1
	OID20181	CANT1	Q8WVQ1	1
	OID20182	SSC4D	Q8WTU2	0.942529
	OID20183	OLR1	P78380	1
	OID20184	DIABLO	Q9NR28	0.61175
	OID20185	LRP11	Q86VZ4	1
	OID20186	SEMA3F	Q13275	1
	OID20187	LEP	P41159	0.896552
	OID20188	LPL	P06858	1
	OID20189	ADGRG2	Q8IZP9	1
	OID20190	SIGLEC7	Q9Y286	1
	OID20191	NPTXR	O95502	0.998723
	OID20192	GRAP2	O75791	0.840358
	OID20193	CDHR5	Q9HBB8	1
	OID20194	THOP1	P52888	1
	OID20195	GLRX	P35754	0.97318
	OID20196	KITLG	P21583	0.998723
	OID20197	PILRB	Q9UKJ0	1
	OID20198	CLUL1	Q15846	1
	OID20199	AHCY	P23526	0.947637
	OID20200	FABP2	P12104	0.98212
	OID20201	REN	P00797	0.99106
	OID20202	GDF2	Q9UK05	0.997446
	OID20203	RNASE3	P12724	0.8659
	OID20204	SOST	Q9BQB4	1
	OID20205	NPDC1	Q9NQX5	1
	OID20206	CD69	Q07108	1
	OID20207	CXCL5	P42830	0.971903
	OID20208	COL4A1	P02462	1
	OID20209	LILRA5	A6NI73	1
	OID20210	MARCO	Q9UEW3	1
	OID20211	ANGPTL1	O95841	0.743295
	OID20212	PRSS27	Q9BQR3	1
	OID20213	SORT1	Q99523	1
	OID20214	SFTPD	P35247	0.960409
	OID20215	DDC	P20711	1
	OID20216	SDC4	P31431	1
	OID20217	HMOX1	P09601	1
	OID20218	SNAP23	O00161	0.956577
	OID20219	SERPINA12	Q8IW75	0.250319
	OID20220	GH1	P01241	1
	OID20221	SPON2	Q9BUD6	1
	OID20222	NECTIN2	Q92692	1
	OID20223	CHRDL2	Q6WN34	0.998723
	OID20224	ROR1	Q01973	0.550447
	OID20225	CA13	Q8N1Q1	0.915709
	OID20226	CCDC80	Q76M96	1
	OID20227	FBP1	P09467	0.544061
	OID20228	CTSL	P07711	1
	OID20229	NRCAM	Q92823	1
	OID20230	HSPB1	P04792	1
	OID20231	THBD	P07204	1
	OID20232	KYAT1	Q16773	0.997446
	OID20233	FAM3C	Q92520	1
	OID20234	TYMP	P19971	0.97318
	OID20235	PCSK9	Q8NBP7	1
	OID20236	IGFBP7	Q16270	1
	OID20237	UMOD	P07911	0.99106
	OID20238	PLTP	P55058	1
	OID20239	MFAP5	Q13361	1
	OID20240	LDLR	P01130	1
	OID20241	CA4	P22748	1
	OID20242	EPHB4	P54760	1
	OID20243	CDH5	P33151	1
	OID20244	CES1	P23141	1
	OID20245	FABP4	P15090	1
	OID20246	IGFBP1	P08833	1
	OID20247	PLAT	P00750	1
	OID20248	ICAM2	P13598	1
	OID20249	ADAMTS13	Q76LX8	1
	OID20250	IL1RL1	Q01638	0.998723
	OID20251	GDF15	Q99988	1
	OID20252	PLA2G1B	P04054	0.997446
	OID20253	NOTCH3	Q9UM47	1
	OID20254	LTBP2	Q14767	1
	OID20255	TGFBR3	Q03167	1
	OID20256	VWF	P04275	1
	OID20257	PEAR1	Q5VY43	1
	OID20258	REG3A	Q06141	1
	OID20259	XG	P55808	0.996169
	OID20260	CD97	P48960	1
	OID20261	FUCA1	P04066	0.998723
	OID20262	CD209	Q9NNX6	1
	OID20263	MB	P02144	1
	OID20264	DKK3	Q9UBP4	1
	OID20265	TNFRSF10C	O14798	1
	OID20266	REG1B	P48304	1
	OID20267	IL2RA	P01589	1
	OID20268	PDGFRB	P09619	1
	OID20269	MET	P08581	1
	OID20270	ESAM	Q96AP7	1
	OID20271	CA3	P07451	1
	OID20272	TNFSF13B	Q9Y275	1
	OID20273	ALCAM	Q13740	1
	OID20274	PLA2G2A	P14555	0.538953
	OID20275	MSMB	P08118	0.392082
	OID20276	CTSB	P07858	1
	OID20277	ICAM3	P32942	1
	OID20278	DPT	Q07507	1
	OID20279	CRTAC1	Q9NQ79	1
	OID20280	CPA1	P15085	0.998723
	OID20281	SERPINA11	Q86U17	1
	OID20282	CXCL16	Q9H2A7	1
	OID20283	SEMA7A	O75326	1
	OID20284	LGALS3	P17931	1
	OID20285	MEGF9	Q9H1U4	1
	OID20286	CORO1A	P31146	0.745849
	OID20287	ENG	P17813	1
	OID20288	ENPP2	Q13822	1
	OID20289	CPB1	P15086	1
	OID20290	SELE	P16581	1
	OID20291	PAM	P19021	1
	OID20292	COL6A3	P12111	1
	OID20293	CST6	Q15828	1
	OID20294	CSTB	P04080	0.99106
	OID20295	DLK1	P80370	1
	OID20296	GUSB	P08236	0.994891
	OID20297	SCARF1	Q14162	1
	OID20298	CELA3A	P09093	0.996169
	OID20299	CCN3	P48745	1
	OID20300	HYOU1	Q9Y4L1	1
	OID20301	LILRB2	Q8N423	1
	OID20302	ST6GAL1	P15907	1
	OID20303	TIE1	P35590	1
	OID20304	SIRPA	P78324	1
	OID20305	CASP3	P42574	1
	OID20306	PTPRS	Q13332	1
	OID20307	CNTN1	Q12860	1
	OID20308	BPIFB1	Q8TDL5	0.969349
	OID20309	AZU1	P20160	0.452107
	OID20310	PTPRF	P10586	1
	OID20311	NOTCH1	P46531	1
	OID20312	CHIT1	Q13231	0.920817
	OID20313	PDGFA	P04085	0.997446
	OID20314	ACP5	P13686	1
	OID20315	ITGB2	P05107	1
	OID20316	FAS	P25445	1
	OID20317	PLXNB2	O15031	1
	OID20318	GAS6	Q14393	1
	OID20319	EGFR	P00533	1
	OID20320	QPCT	Q16769	0.994891
	OID20321	RNASET2	O00584	1
	OID20322	SPP1	P10451	1
	OID20323	LILRB1	Q8NHL6	1
	OID20324	LILRB5	O75023	1
	OID20325	IGFBP2	P18065	1
	OID20326	PI3	P19957	0.393359
	OID20327	RETN	Q9HD89	1
	OID20328	CCL15	Q16663	1
	OID20329	PRTN3	P24158	0.862069
	OID20330	FAP	Q12884	0.989783
	OID20331	PPIB	P23284	0.812261
	OID20332	COL18A1	P39060	1
	OID20333	AMY2A	P04746	0.987229
	OID20334	CCL16	O15467	1
	OID20335	COL1A1	P02452	1
	OID20336	BLMH	Q13867	1
	OID20337	PRCP	P42785	1
	OID20338	PGLYRP1	O75594	1
	OID20339	CD59	P13987	1
	OID20340	AMY2B	P19961	0.977011
	OID20341	TCN2	P20062	1
	OID20342	SERPINE1	P05121	1
	OID20343	MCAM	P43121	0.98212
	OID20344	DEFA1_DEFA1B	P59665	0.192848
	OID20345	VASN	Q6EMK4	1
	OID20346	ART3	Q13508	1
	OID20347	CNDP1	Q96KN2	0.950192
	OID20348	IL18BP	O95998	1
	OID20349	F9	P00740	1
	OID20350	ANPEP	P15144	1
	OID20351	SSC5D	A1L4H1	1
	OID20352	ITIH3	Q06033	0.996169
	OID20353	CDH1	P12830	1
	OID20354	NCAM1	P13591	1
	OID20355	LBP	P18428	0.998723
	OID20356	OSMR	Q99650	1
	OID20357	HYAL1	Q12794	1
	OID20358	CTSD	P07339	0.00510856
	OID20359	TNC	P24821	1
	OID20360	CD163	Q86VB7	1
	OID20361	SPARCL1	Q14515	1
	OID20362	NID1	P14543	1
	OID20363	AXL	P30530	1
	OID20364	PRSS2	P07478	0.998723
	OID20365	CTSZ	Q9UBR2	1
	OID20366	CHL1	O00533	1
	OID20367	C1QTNF1	Q9BXJ1	1
	OID20368	THBS4	P35443	1
	OID20369	TFRC	P02786	0.987229
	OID20370	KIT	P10721	1
	OID20371	TFF3	Q07654	0.159642
	OID20372	F7	P08709	1
	OID20373	RARRES2	Q99969	1
	OID20374	APOM	O95445	0.998723
	OID20375	TIMD4	Q96H15	1
	OID20376	ITGB1	P05556	1
	OID20377	CD55	P08174	0.878672
	OID20378	CD14	P08571	1
	OID20379	SELP	P16109	1
	OID20380	CD46	P15529	1
	OID20381	GP1BA	P07359	1
	OID20382	FCN2	Q15485	1
	OID20383	HSPG2	P98160	1
	OID20384	PCOLCE	Q15113	1
	OID20385	IL6R	P08887	1
	OID20386	SOD1	P00441	0.045977
	OID20387	FCGR3B	O75015	1
	OID20388	TFPI	P10646	1
	OID20389	AOC3	Q16853	0.998723
	OID20390	NRP1	O14786	1
	OID20391	FCGR2A	P12318	1
	OID20392	LCN2	P80188	0.340996
	OID20393	CR2	P20023	1
	OID20394	ADA2	Q9NZK5	1
	OID20395	CCL18	P55774	1
	OID20396	VCAM1	P19320	1
	OID20397	CD93	Q9NPY3	1
	OID20398	IGFBP3	P17936	1
	OID20399	CHI3L1	P36222	0.808429
	OID20400	CST3	P01034	1
	OID20401	CCL14	Q16627	1
	OID20402	PROC	P04070	1
	OID20403	ANG	P03950	1
	OID20404	FETUB	Q9UGM5	0.998723
	OID20405	COMP	P49747	1
	OID20406	DPP4	P27487	1
	OID20407	ANGPTL3	Q9Y5C1	1
	OID20408	PTGDS	P41222	1
	OID20409	CA1	P00915	1
	OID20410	C2	P06681	1
	OID20411	ICAM1	P05362	1
	OID20412	CCL5	P13501	0.987229
	OID20413	IGFBP6	P24592	1
	OID20414	EFEMP1	Q12805	1
	OID20415	REG1A	P05451	1
	OID20416	GGH	Q92820	0.00510856
	OID20417	TGFBI	Q15582	1
	OID20418	TIMP1	P01033	1
Explore 384 Inflammation	OID20420	IL10RA	Q13651	0.371648
	OID20421	PAPPA	Q13219	0.255428
	OID20422	IL20RA	Q9UHF4	0.0242656
	OID20423	EIF5A	P63241	0.0357599
	OID20424	JUN	P05412	0.616858
	OID20425	RAB37	Q96AX2	0.347382
	OID20427	IL1B	P01584	0.168582
	OID20428	IL33	O95760	0.12516
	OID20429	LILRB4	Q8NHJ6	0.998723
	OID20430	IL13	P35225	0.0498084
	OID20431	IL10	P22301	0.0395913
	OID20432	ARNT	P27540	0.00127714
	OID20433	TNFAIP8	O95379	0.0242656
	OID20434	LTO1	Q8WV07	0.0127714
	OID20435	ACTN4	O43707	0.0421456
	OID20436	LAP3	P28838	0.918263
	OID20437	AMBN	Q9NP70	0.994891
	OID20438	LRRN1	Q6UXK5	1
	OID20439	PREB	Q9HCU5	0.41507
	OID20440	IL24	Q13007	0.157088
	OID20441	CEP164	Q9UPV0	0.0204342
	OID20442	NBN	O60934	0.781609
	OID20443	FCRL3	Q96P31	0.114943
	OID20444	PRKAB1	Q9Y478	0.404853
	OID20445	PNPT1	Q8TCS8	0.298851
	OID20446	ARTN	Q5T4W7	0.111111
	OID20447	RABGAP1L	Q5R372	0.324393
	OID20448	NCLN	Q969V3	0.037037
	OID20449	IL22RA1	Q8N6P7	0.220945
	OID20450	IL2RB	P14784	0.0625798
	OID20451	MYO9B	Q13459	0.420179
	OID20452	AOC1	P19801	0.121328
	OID20453	IL20	Q9NYY1	0.0651341
	OID20454	RGS8	P57771	0.117497
	OID20455	IL11	P20809	0.320562
	OID20456	IL17F	Q96PD4	0.275862
	OID20457	SCGN	O76038	0.109834
	OID20458	CXCL14	O95715	0.324393
	OID20459	MVK	Q03426	0.666667
	OID20460	WNT9A	O14904	0.601533
	OID20461	IL3RA	P26951	0.123883
	OID20462	SIT1	Q9Y3P8	0.989783
	OID20463	FXYD5	Q96DB9	0.278416
	OID20464	CXCL12	P48061	0.667944
	OID20465	NRTN	Q99748	0.0204342
	OID20466	DGKZ	Q13574	0.0063857
	OID20467	PADI2	Q9Y2J8	0.32567
	OID20468	PRKCQ	Q04759	0.0945083
	OID20469	IL17A	Q16552	0.398467
	OID20470	NFATC3	Q12968	0.0434227
	OID20471	GALNT3	Q14435	0.274585
	OID20472	IL5	P05113	0.135377
	OID20473	TNF	P01375	0.998723
	OID20474	TANK	Q92844	0.429119
	OID20475	SPRY2	O43597	0.877395
	OID20476	TPT1	P13693	0.0779055
	OID20477	IL17C	Q9P0M4	0.957854
	OID20478	YTHDF3	Q7Z739	0.297573
	OID20480	TNFRSF13C	Q96RJ3	0.569604
	OID20481	IL17D	Q8TAD2	0.886335
	OID20482	MILR1	Q7Z6M3	0.9553
	OID20483	PRDX3	P30048	0.651341
	OID20484	ICA1	Q05084	0.342273
	OID20485	IRAK1	P51617	0.785441
	OID20486	IL12RB1	P42701	0.787995
	OID20487	IL1RL2	Q9HB29	0.997446
	OID20488	IL1A	P01583	0.0268199
	OID20489	GBP2	P32456	0.254151
	OID20490	FGF5	P12034	0.929757
	OID20491	CSF3	P09919	0.16986
	OID20492	AMN	Q9BXJ7	0.328225
	OID20493	ITGB6	P18564	0.398467
	OID20494	JCHAIN	P01591	0.0779055
	OID20495	IFNG	P01579	0.780332
	OID20496	SLAMF1	Q13291	0.316731
	OID20497	ENAH	Q8N8S7	0.904215
	OID20498	IL15RA	Q13261	0.0893997
	OID20500	PARP1	P09874	0.998723
	OID20501	FABP9	Q0Z7S8	0.882503
	OID20502	SRPK2	P78362	0.43295
	OID20503	FGF2	P09038	0.375479
	OID20504	ITM2A	O43736	1
	OID20505	BACH1	O14867	0.864623
	OID20506	IFNLR1	Q8IU57	1
	OID20507	TRAF2	Q12933	1
	OID20508	SULT2A1	Q06520	0.915709
	OID20509	SPINK4	O60575	0.268199
	OID20510	NUB1	Q9Y5A7	0.987229
	OID20511	PSPN	O60542	0.932312
	OID20512	ALDH3A1	P30838	0.33461
	OID20513	BCL2L11	O43521-2	0.961686
	OID20514	SH2D1A	O60880	0.951469
	OID20515	FOXO1	Q12778	0.821201
	OID20516	VASH1	Q7L8A9	0.091954
	OID20517	BID	P55957	0.0664112
	OID20519	METAP1D	Q6UB28	0.969349
	OID20520	HLA-DRA	P01903	0.642401
	OID20521	TBC1D5	Q92609	0.53129
	OID20522	EPO	P01588	0.187739
	OID20523	CCL7	P80098	0.980843
	OID20524	DAPP1	Q9UN19	0.637292
	OID20525	EDAR	Q9UNE0	0.836526
	OID20526	TRIM5	Q9C035	0.725415
	OID20527	DPP10	Q8N608	0.752235
	OID20528	ITGA6	P23229	0.776501
	OID20529	FCRL6	Q6DN72	1
	OID20530	LSP1	P33241	1
	OID20531	STX8	Q9UNK0	0.821201
	OID20532	HLA-E	P13747	0.924649
	OID20533	TRIM21	P19474	1
	OID20534	PSIP1	O75475	0.985951
	OID20535	IL7	P13232	0.867178
	OID20536	SAMD9L	Q8IVG5	0.968072
	OID20537	SIGLEC10	Q96LC7	1
	OID20538	ISM1	B1AKI9	1
	OID20539	SLC39A5	Q6ZMH5	0.0613027
	OID20540	BTN3A2	P78410	0.998723
	OID20541	MLN	P12872	0.887612
	OID20542	SCRN1	Q12765	0.514687
	OID20543	PROK1	P58294	0.965517
	OID20544	IKBKG	Q9Y6K9	1
	OID20545	NFATC1	O95644	0.851852
	OID20546	CCL26	Q9Y258	0.448276
	OID20547	CLEC4C	Q8WTT0	0.9106
	OID20548	CEACAM21	Q3KPI0	0.853129
	OID20549	PSMG3	Q9BT73	0.338442
	OID20550	COL9A1	P20849	0.411239
	OID20551	GOPC	Q9HD26	0.927203
	OID20552	MAP2K6	P52564	0.800766
	OID20553	NT5C3A	Q9H0P0	0.789272
	OID20554	ARHGEF12	Q9NZN5	0.84802
	OID20555	CASP2	P42575	0.421456
	OID20556	CNTNAP2	Q9UHC6	0.639847
	OID20557	MAPK9	P45984	0.825032
	OID20558	BCR	P11274	0.96424
	OID20559	CLIP2	Q9UDT6	0.800766
	OID20560	SELPLG	Q14242	1
	OID20561	CXADR	P78310	0.908046
	OID20562	IL15	P40933	1
	OID20563	IL6	P05231	0.983397
	OID20564	FCAR	P24071	0.998723
	OID20565	CD83	Q01151	0.997446
	OID20566	NCR1	O76036	0.96424
	OID20567	NCF2	P19878	1
	OID20568	NPPC	P23582	0.989783
	OID20569	CCL28	Q9NRJ3	0.879949
	OID20570	PTX3	P26022	1
	OID20571	PTH1R	Q03431	1
	OID20572	EGLN1	Q9GZT9	0.998723
	OID20573	CLEC4A	Q9UMR7	0.97318
	OID20574	OSM	P13725	1
	OID20575	HSD11B1	P28845	0.97318
	OID20576	IL4R	P24394	1
	OID20577	IRAK4	Q9NWZ3	0.925926
	OID20578	ICAM4	Q14773	1
	OID20579	DECR1	Q16698	0.878672
	OID20580	LY75	O60449	0.759898
	OID20581	ITGA11	Q9UKX5	0.899106
	OID20582	AXIN1	O15169	0.773946
	OID20583	ANXA11	P50995	0.555556
	OID20584	CD4	P01730	1
	OID20585	IL17RB	Q9NRM6	0.993614
	OID20586	LTA	P01374	0.996169
	OID20587	PIK3AP1	Q6ZUJ8	0.956577
	OID20588	MGMT	P16455	0.978289
	OID20589	HEXIM1	O94992	1
	OID20590	CLEC4G	Q6UXB4	1
	OID20591	NTF3	P20783	1
	OID20592	TNFSF11	O14788	0.296296
	OID20593	MICB_MICA	Q29980_Q29983	0.772669
	OID20594	BANK1	Q8NDB2	0.996169
	OID20595	CD200R1	Q8TD46	1
	OID20596	KRT19	P08727	0.91954
	OID20597	PLXNA4	Q9HCM2	0.988506
	OID20598	PTPRM	P28827	1
	OID20599	CD70	P32970	0.994891
	OID20600	TGFA	P01135	1
	OID20601	IL5RA	Q01344	0.997446
	OID20602	SLAMF7	Q9NQ25	0.950192
	OID20603	CD200	P41217	1
	OID20604	GZMB	P10144	1
	OID20605	IL32	P24001	1
	OID20606	LIFR	P42702	1
	OID20607	CD84	Q9UIB8	1
	OID20608	RAB6A	P20340	0.706258
	OID20609	CLEC4D	Q8WXI8	0.954023
	OID20610	CCL3	P10147	1
	OID20611	TNFSF10	P50591	1
	OID20612	TLR3	O15455	1
	OID20613	CXCL6	P80162	1
	OID20614	PCDH1	Q08174	1
	OID20615	HPCAL1	P37235	1
	OID20616	CD40LG	P29965	1
	OID20617	CKAP4	Q07065	1
	OID20618	FKBP1B	P68106	0.00893997
	OID20619	IDS	P22304	0.992337
	OID20620	DFFA	O00273	1
	OID20621	TGFB1	P01137	1
	OID20622	CXCL17	Q6UXB2	1
	OID20623	NUDC	Q9Y266	1
	OID20624	TNFSF12	O43508	1
	OID20625	EIF4G1	Q04637	0.998723
	OID20626	BSG	P35613	1
	OID20627	DNAJA2	O60884	1
	OID20628	CD244	Q9BZW8	1
	OID20629	KLRB1	Q12918	1
	OID20630	SERPINB8	P50452	0.984674
	OID20631	CXCL8	P10145	1
	OID20632	KLRD1	Q13241	1
	OID20633	IL16	Q14005	1
	OID20634	NFASC	O94856	0.320562
	OID20635	CD79B	P40259	1
	OID20636	CLEC7A	Q9BXN2	0.992337
	OID20637	CD22	P20273	1
	OID20638	LAMP3	Q9UQV4	1
	OID20639	FCRL2	Q96LA5	0.996169
	OID20640	LAT	O43561	1
	OID20641	GMPR	P36959	1
	OID20642	TPSAB1	Q15661	1
	OID20643	PPP1R9B	Q96SB3	0.988506
	OID20644	PRDX5	P30044	0.998723
	OID20645	ADA	P00813	1
	OID20646	TNFRSF11A	Q9Y6Q6	1
	OID20647	CD160	O95971	1
	OID20648	HCLS1	P14317	1
	OID20649	CD6	P30203	1
	OID20650	VEGFA	P15692	1
	OID20651	ADAM23	O75077	1
	OID20652	IL18R1	Q13478	1
	OID20653	TNFRSF4	P43489	1
	OID20654	C1QA	P02745	1
	OID20655	CCL13	Q99616	1
	OID20656	HGF	P14210	1
	OID20657	MERTK	Q12866	1
	OID20658	AGRP	O00253	1
	OID20660	CTSO	P43234	1
	OID20661	FLT3LG	P49771	1
	OID20662	VEGFD	O43915	1
	OID20663	GZMA	P12544	1
	OID20664	CLSTN2	Q9H4D0	1
	OID20665	FASLG	P48023	1
	OID20666	IL12B	P29460	1
	OID20667	CDSN	Q15517	0.191571
	OID20668	CCL11	P51671	1
	OID20669	KYNU	Q16719	1
	OID20670	LY9	Q9HBG7	1
	OID20671	CCL20	P78556	1
	OID20672	MMP1	P03956	1
	OID20673	PGF	P49763	1
	OID20674	CCL25	O15444	1
	OID20675	CXCL9	Q07325	1
	OID20676	SMPDL3A	Q92484	1
	OID20677	EPHA1	P21709	1
	OID20678	IFNGR1	P15260	1
	OID20679	CTSC	P53634	0.931034
	OID20680	CD276	Q5ZPR3	1
	OID20681	DBNL	Q9UJU6	1
	OID20682	PKLR	P30613	1
	OID20683	NCK2	O43639	0.661558
	OID20684	TIMP3	P35625	0.960409
	OID20685	PLA2G4A	P47712	1
	OID20686	CCL21	O00585	1
	OID20687	MMP10	P09238	1
	OID20688	SCGB1A1	P11684	0.994891
	OID20689	ENPP7	Q6UWV6	0.993614
	OID20690	SIGLEC1	Q9BZZ2	1
	OID20691	F2R	P25116	1
	OID20692	CD48	P09326	1
	OID20693	CCL23	P55773	1
	OID20694	IL18	Q14116	1
	OID20695	CCL4	P13236	1
	OID20696	IL10RB	Q08334	1
	OID20697	CXCL10	P02778	1
	OID20698	EGF	P01133	0.978289
	OID20699	CRLF1	O75462	1
	OID20700	IL1RN	P18510	0.952746
	OID20701	CRIM1	Q9NZV1	1
	OID20702	TNFRSF13B	O14836	1
	OID20703	ANGPTL4	Q9BY76	1
	OID20704	CST7	O76096	1
	OID20705	ERBB3	P21860	1
	OID20706	NELL2	Q99435	1
	OID20707	MANF	P55145	0.924649
	OID20708	LY6D	Q14210	0.945083
	OID20709	CCN2	P29279	1
	OID20710	GLOD4	Q9HC38	1
	OID20711	MGLL	Q99685	0.998723
	OID20712	DNER	Q8NFT8	1
	OID20713	BTN2A1	Q7KYR7	1
	OID20714	SHMT1	P34896	1
	OID20715	FGF19	O95750	1
	OID20716	CD58	P19256	1
	OID20717	PTPN6	P29350	0.975734
	OID20718	HSPA1A	P0DMV8	1
	OID20719	CSF1	P09603	1
	OID20720	SPINT2	O43291	1
	OID20721	CKMT1A_CKMT1B	P12532	1
	OID20722	FIS1	Q9Y3D6	1
	OID20723	SCGB3A2	Q96PL1	1
	OID20724	CD40	P25942	1
	OID20725	OMD	Q99983	1
	OID20726	ANGPTL2	Q9UKU9	1
	OID20727	GAL	P22466	1
	OID20728	SCG3	Q8WXD2	1
	OID20729	PDLIM7	Q9NR12	0.932312
	OID20730	SMOC2	Q9H3U7	1
	OID20731	TREM2	Q9NZC2	1
	OID20732	MZB1	Q8WU39	1
	OID20733	TNFSF13	O75888	1
	OID20734	ROBO1	Q9Y6N7	1
	OID20735	TNFRSF11B	O00300	1
	OID20736	ENPP5	Q9UJA9	0.997446
	OID20737	LAIR1	Q6GTX8	1
	OID20738	COLEC12	Q5KU26	1
	OID20739	SIRPB1	O00241	1
	OID20740	ANGPT1	Q15389	1
	OID20741	PDGFB	P01127	0.997446
	OID20742	CRKL	P46109	1
	OID20743	EPCAM	P16422	1
	OID20744	DNPH1	O43598	1
	OID20745	CCL17	Q92583	1
	OID20746	MEGF10	Q96KG7	1
	OID20747	CRHBP	P24387	1
	OID20748	LGALS4	P56470	1
	OID20749	LHPP	Q9H008	1
	OID20750	TPP1	O14773	1
	OID20751	CRELD2	Q6UXH1	1
	OID20752	CTRC	Q99895	0.996169
	OID20753	MEPE	Q9NQ76	1
	OID20754	CDON	Q4KMG0	1
	OID20755	ADGRE2	Q9UHX3	1
	OID20756	AGER	Q15109	1
	OID20757	IL1R2	P27930	1
	OID20758	ESM1	Q9NQ30	1
	OID20759	SPON1	Q9HCB6	1
	OID20760	ATP5IF1	Q9UII2	0.992337
	OID20761	SKAP2	O75563	0.974457
	OID20762	CXCL1	P09341	1
	OID20763	PRSS8	Q16651	1
	OID20764	PLAUR	Q03405	1
	OID20765	CCL22	O00626	1
	OID20766	PRELP	P51888	1
	OID20767	MATN2	O00339	1
	OID20768	LTBR	P36941	1
	OID20769	LAMA4	Q16363	1
	OID20770	FST	P19883	1
	OID20771	CHRDL1	Q9BU40	1
	OID20772	CCL24	O00175	1
	OID20773	LGMN	Q99538	0.998723
	OID20774	DAG1	Q14118	1
	OID20775	PNLIPRP2	P54317	0.833972
	OID20776	OSCAR	Q8IYS5	1
	OID20777	PON3	Q15166	0.998723
	OID20778	FABP1	P07148	1
	OID20779	MPIG6B	O95866	1
	OID20780	B4GALT1	P15291	1
	OID20781	LGALS9	O00182	1
	OID20782	FSTL3	O95633	1
	OID20783	TNFRSF14	Q92956	1
	OID20784	REG4	Q9BYZ8	1
	OID20785	WFIKKN2	Q8TEU8	1
	OID20786	AGRN	O00468	1
	OID20787	TFF2	Q03403	1
	OID20788	CXCL3	P19876	1
	OID20789	NME3	Q13232	1

### Sheet: Table S2
Table S2: Results of QC for metabolomics data from KORA cohort.
Class	Abbreviation	Biochemical name	KORA S4			KORA F4				KORA FF4
			RSD	Proportion of samples ≥ LOD		RSD	Proportion of samples ≥ LOD	Correlation of two kits		RSD	Proportion of samples ≥ LOD
Acylcarnitines	C0	Carnitine	0.0561906	1		0.0797679	0.999673	0.79722		0.0682855	1
	C2	Acetylcarnitine	0.0556389	1		0.106381	0.999673	0.8717		0.0973206	1
	C3	Propionylcarnitine	0.0757164	1		0.114692	0.999673	0.827445		0.0653642	1
	C3:1	Propenoylcarnitine	0.401632	0.0526642		0.377152	0.00490036	-0.0489472		0.356005	0.00583483
	C3-DC (C4-OH)	Hydroxybutyrylcarnitine	0.244333	0.197646		0.423176	0.0989873	0.38427		0.211755	0.802513
	C3-OH	Hydroxypropionylcarnitine	0.508981	0.0297398		0.978166	0.0499837	-0.0276049		1.02948	0
	C4	Butyrylcarnitine	0.0770628	1		0.114007	0.999673	0.830369		0.107839	0.999551
	C4:1	Butenylcarnitine	0.200967	0.513011		0.353389	0.104541	0.0814017		0.159386	0.562388
	C5	Valerylcarnitine	0.089121	0.990706		0.162608	0.999673	0.722262		0.111443	0.998205
	C5:1	Tiglylcarnitine	0.249686	0.0198265		0.273684	0.0182947	0.315171		0.175707	0.0224417
	C5:1-DC	Glutaconylcarnitine	0.343634	0.27881		0.468184	0.0751388	0.255058		0.2064	0.122531
	C5-DC (C6-OH)	Glutarylcarnitine (Hydroxyhexanoylcarnitine)	0.264153	0.653036		0.368014	0.520745	0.441834		0.173958	0.167415
	C5-M-DC	Methylglutarylcarnitine	0.279949	0.0260223		0.516232	0.0378961	0.219755		0.364274	0.0233393
	C5-OH (C3-DC-M)	Hydroxyvalerylcarnitine (Methylmalonylcarnitine)	0.352399	0.215613		0.26074	0.140477	0.300195		0.218538	0.202873
	C6 (C4:1-DC)	Hexanoylcarnitine (Fumarylcarnitine)	0.104026	0.665428		0.13832	0.839595	0.693934		0.0871564	0.166966
	C6:1	Hexenoylcarnitine	0.304545	0.05886		0.361647	0.0258086	0.192742		0.176289	0.00179533
	C7-DC	Pimelylcarnitine	0.183144	0.719331		0.302103	0.674289	0.80571		0.128482	0.651706
	C8	Octanoylcarnitine	0.0928666	0.615242		0.178797	0.492649	0.897854		0.080394	0.914273
	C8:1	Octenoylcarnitine	NA	NA		0.0966124	0.990853	0		NA	NA
	C9	Nonaylcarnitine	0.213567	0.978934		0.34497	0.929762	0.883826		0.14337	0.965889
	C10	Decanoylcarnitine	0.0712139	0.994424		0.138183	0.983012	0.91363		0.0732132	0.999551
	C10:1	Decenoylcarnitine	0.0819827	0.755266		0.111811	0.354133	0.865914		0.111629	0.584829
	C10:2	Decadienylcarnitine	0.158203	0.962825		0.154329	0.542306	0.629599		0.142466	0.315081
	C12	Dodecanoylcarnitine	0.0664717	0.968401		0.0984181	0.886638	0.889343		0.0786416	0.882855
	C12:1	Dodecenoylcarnitine	0.102599	0.271375		0.132746	0.0235217	0.849116		0.114292	0.671005
	C12-DC	Dodecanedioylcarnitine	0.123069	0		0.164982	0	0.0341693		0.239796	0
	C14	Tetradecanoylcarnitine	0.09937	0.977076		0.116178	0.444299	0.839806		0.115841	0.953321
	C14:1	Tetradecenoylcarnitine	0.105639	1		0.207255	0.999673	0.73051		0.152	1
	C14:1-OH	Hydroxytetradecenoylcarnitine	0.189678	0.792441		0.183224	0.668082	0.69547		0.12702	0.524237
	C14:2	Tetradecadienylcarnitine	0.147488	0.990087		0.126942	0.994446	0.849699		0.158077	0.983842
	C14:2-OH	Hydroxytetradecadienylcarnitine	0.25678	0.553903		0.263231	0.441359	0.261567		0.164802	0.402154
	C16	Hexadecanylcarnitine	0.0733766	1		0.108415	0.999673	0.753513		0.101015	1
	C16-OH	Hydroxyhexadecanoylcarnitine	0.306818	0.225527		0.257528	0.0182947	0.353147		0.196006	0.043088
	C16:1	Hexadecenoylcarnitine	0.122645	0.798637		0.110576	0.0228683	0.742544		0.155773	0.225763
	C16:1-OH	Hydroxyhexadecenoylcarnitine	0.258078	0.340149		0.210061	0.0130676	0.615733		0.163012	0.590215
	C16:2	Hexadecadienylcarnitine	0.287309	0.920074		0.19697	0.611238	0.684692		0.183635	0.536355
	C16:2-OH	Hydroxyhexadecadienylcarnitine	0.275552	0.0805452		0.198561	0.0107808	0.210181		0.181924	0.00852783
	C18	Octadecanoylcarnitine	0.0988846	1		0.113214	0.99902	0.791121		0.133434	1
	C18:1	Octadecenoylcarnitine	0.0763843	1		0.13944	0.999347	0.78905		0.0776073	1
	C18:1-OH	Hydroxyoctadecenoylcarnitine	0.265348	0.0929368		0.350434	0.00980072	0.383696		0.173623	0.00628366
	C18:2	Octadecadienylcarnitine	0.0917363	0.99938		0.118613	0.999673	0.789537		0.10004	1
Amino acids	Ala	Alanine	0.130861	1		NA	NA	NA		0.0636214	1
	Arg	Arginine	0.13998	0.998141		0.0754023	0.999673	0.563515		0.132712	1
	Asn	Asparagine	0.108035	1		NA	NA	NA		0.0908577	1
	Asp	Aspartate	0.118425	1		NA	NA	NA		0.120281	1
	Cit	Citrulline	0.124805	1		NA	NA	NA		0.120601	1
	Gln	Glutamine	0.149719	1		0.14274	0.999673	0.36866		0.136861	1
	Glu	Glutamate	0.150857	1		NA	NA	NA		0.112045	1
	Gly	Glycine	0.130074	1		0.0866944	0.999673	0.797551		0.112487	1
	His	Histidine	0.163522	0.998761		0.112432	0.999673	0.412789		0.111345	1
	Ile	Isoleucine	0.171771	1		NA	NA	NA		0.0908994	1
	Leu	Leucine	0.161718	0.990706		NA	NA	NA		0.105975	1
	Lys	Lysine	0.179713	1		NA	NA	NA		0.135793	1
	Met	Methionine	0.149609	1		0.146506	0.999673	0.551167		0.117142	1
	Orn	Ornithine	0.167534	1		0.116698	0.999673	0.739192		0.124725	1
	Phe	Phenylalanine	0.140322	0.99938		0.0895303	0.999673	0.463923		0.106131	1
	Pro	Proline	0.119388	1		0.103958	1	0.800216		0.0946419	1
	Ser	Serine	0.149683	1		0.0962649	0.999673	0.543566		0.131822	1
	Thr	Threonine	0.163604	0.997522		0.119242	0.999673	0.670376		0.0917712	1
	Trp	Tryptophan	0.145649	1		0.074982	0.999673	0.483977		0.114324	1
	Tyr	Tryosine	0.172779	0.99938		0.085964	0.999673	0.611539		0.102229	1
	Val	Valine	0.15781	1		0.199892	1	0.573279		0.0988637	1
	xLeu	Leucine/Isoleucine	NA	NA		0.0937419	1	NA		NA	NA
Biogenic amines	Ac-Orn	Acetylornithine	0.202189	0.796159		NA	NA	NA		0.21875	1
	ADMA	Asymmetric dimethylarginine	0.231137	0.669765		NA	NA	NA		0.163057	1
	alpha-AAA	alpha-Aminoadipic acid	0.596994	0.998761		NA	NA	NA		0.171547	1
	c4-OH-Pro	cis-4-Hydroxyproline	NA	NA		NA	NA	NA		0.122268	1
	Carnosine	Carnosine	0.898326	0.0402726		NA	NA	NA		0.115502	1
	Creatinine	Creatinine	0.142549	0.998761		NA	NA	NA		0.0565588	1
	DOPA	DOPA	0.183169	0.452912		NA	NA	NA		0.177941	1
	Dopamine	Dopamine	0.246401	0.00123916		NA	NA	NA		0.156993	1
	Histamine	Histamine	0.438067	0.904585		NA	NA	NA		0.120918	0.366248
	Kynurenine	Kynurenine	0.121775	0.978315		NA	NA	NA		0.107154	1
	Met-SO	Methioninesulfoxide	0.252007	0.996283		NA	NA	NA		0.143898	1
	Nitro-Tyr	Nitrotyrosine	0.606508	0.0774473		NA	NA	NA		0.11364	1
	OH-Pro	Hydroxyproline	-	0.0229244		NA	NA	NA		NA	NA
	PEA	Phenylethylamine	0.225775	0.00557621		NA	NA	NA		0.0895066	0
	Putrescine	Putrescine	0.408597	0.939281		NA	NA	NA		0.0832864	0.956912
	Sarcosine	Sarcosine	0.286918	0.0439901		NA	NA	NA		NA	NA
	SDMA	Symmetric dimethylarginine	0.330375	0.980173		NA	NA	NA		0.175374	1
	Serotonin	Serotonin	0.463666	0.997522		NA	NA	NA		0.0850064	1
	Spermidine	Spermidine	0.244029	0.991945		NA	NA	NA		0.0676495	1
	Spermine	Spermine	0.16228	0.0997522		NA	NA	NA		0.0583119	1
	t4-OH-Pro	trans-4-Hydroxyproline	NA	NA		NA	NA	NA		0.136554	1
	Taurine	Taurine	0.1377	0.974597		NA	NA	NA		0.0731338	1
	total DMA	Total dimethylarginine	0.200929	0.995663		NA	NA	NA		0.140459	1
Glycerophospholipids	lysoPC a C6:0	lysoPhosphatidylcholine acyl C6:0	NA	NA		0.82095	0.22411	NA		NA	NA
	lysoPC a C14:0	lysoPhosphatidylcholine acyl C14:0	0.0610367	0		0.27977	0.201241	0.432019		0.112466	0
	lysoPC a C16:0	lysoPhosphatidylcholine acyl C16:0	0.0618662	1		0.114255	0.999673	0.61013		0.10479	1
	lysoPC a C16:1	lysoPhosphatidylcholine acyl C16:1	0.0682606	1		0.110507	0.999673	0.8329		0.11207	1
	lysoPC a C17:0	lysoPhosphatidylcholine acyl C17:0	0.0728636	1		0.203212	0.999673	0.77809		0.112736	1
	lysoPC a C18:0	lysoPhosphatidylcholine acyl C18:0	0.064637	1		0.110863	0.999673	0.730528		0.0868274	1
	lysoPC a C18:1	lysoPhosphatidylcholine acyl C18:1	0.0656972	1		0.122266	0.999673	0.817504		0.121914	1
	lysoPC a C18:2	lysoPhosphatidylcholine acyl C18:2	0.0658854	1		0.100708	0.999673	0.846293		0.124084	1
	lysoPC a C20:3	lysoPhosphatidylcholine acyl C20:3	0.0824184	1		0.118438	0.999673	0.814704		0.0887402	1
	lysoPC a C20:4	lysoPhosphatidylcholine acyl C20:4	0.0698532	1		0.0962099	0.999673	0.8075		0.0986901	1
	lysoPC a C24:0	lysoPhosphatidylcholine acyl C24:0	0.198464	0.251549		0.249833	0.0885332	0.011133		0.118543	0
	lysoPC a C26:0	lysoPhosphatidylcholine acyl C26:0	0.406637	0.453532		0.347579	0.608951	-0.041918		0.376916	1
	lysoPC a C26:1	lysoPhosphatidylcholine acyl C26:1	0.0833743	0		0.110572	0	0.10157		0.265104	0.993716
	lysoPC a C28:0	lysoPhosphatidylcholine acyl C28:0	0.335089	0.254027		0.321031	0.480889	0.0155805		0.272303	0.991921
	lysoPC a C28:1	lysoPhosphatidylcholine acyl C28:1	0.326799	0.990087		0.226933	0.998367	0.176438		0.272517	1
	PC aa C24:0	Phosphatidylcholine diacyl C24:0	0.22169	0.716233		0.27121	0.77785	0.000257992		0.121672	0.995961
	PC aa C26:0	Phosphatidylcholine diacyl C26:0	0.248757	0.0594796		0.385854	0.114342	-0.10921		0.260694	0.296679
	PC aa C28:1	Phosphatidylcholine diacyl C28:1	0.0983802	1		0.108304	0.999673	0.789122		0.112604	1
	PC aa C30:0	Phosphatidylcholine diacyl C30:0	0.0920552	1		0.126676	0.999673	0.792985		0.0795499	1
	PC aa C30:2	Phosphatidylcholine diacyl C30:2	1.45676	0.55824		0.708781	0.0427965	-0.0215023		2.63667	0.827648
	PC aa C32:0	Phosphatidylcholine diacyl C32:0	0.0834827	1		0.125771	0.999673	0.687598		0.13609	1
	PC aa C32:1	Phosphatidylcholine diacyl C32:1	0.0792317	1		0.132468	0.999673	0.880421		0.208761	1
	PC aa C32:2	Phosphatidylcholine diacyl C32:2	0.112776	1		0.204508	0.99902	0.806227		0.175778	0.999551
	PC aa C32:3	Phosphatidylcholine diacyl C32:3	0.0859634	1		0.105318	0.999673	0.71466		0.143217	1
	PC aa C34:1	Phosphatidylcholine diacyl C34:1	0.0699571	1		0.125113	0.999673	0.71659		0.123856	1
	PC aa C34:2	Phosphatidylcholine diacyl C34:2	0.0634255	1		0.172181	0.999673	0.235742		0.150134	1
	PC aa C34:3	Phosphatidylcholine diacyl C34:3	0.0661837	1		0.152006	0.999673	0.765778		0.139416	1
	PC aa C34:4	Phosphatidylcholine diacyl C34:4	0.0673738	1		0.107036	0.999673	0.881901		0.112348	1
	PC aa C36:0	Phosphatidylcholine diacyl C36:0	0.310838	1		0.200206	0.999673	0.706664		0.264332	0.999551
	PC aa C36:1	Phosphatidylcholine diacyl C36:1	0.0705948	1		0.105783	0.999673	0.844978		0.169352	1
	PC aa C36:2	Phosphatidylcholine diacyl C36:2	0.0652901	1		0.0937623	0.999673	0.664033		0.119191	1
	PC aa C36:3	Phosphatidylcholine diacyl C36:3	0.0616908	1		0.116864	0.999673	0.676115		0.106669	1
	PC aa C36:4	Phosphatidylcholine diacyl C36:4	0.0663984	1		0.121662	1	0.743368		0.120009	1
	PC aa C36:5	Phosphatidylcholine diacyl C36:5	0.056811	1		0.141721	0.999673	0.910088		0.128822	1
	PC aa C36:6	Phosphatidylcholine diacyl C36:6	0.0930718	1		0.155727	0.999673	0.893143		0.105359	1
	PC aa C38:0	Phosphatidylcholine diacyl C38:0	0.11174	1		0.162677	0.999673	0.852116		0.0809972	1
	PC aa C38:1	Phosphatidylcholine diacyl C38:1	0.273608	1		0.204819	0.998367	0.544073		0.178571	1
	PC aa C38:3	Phosphatidylcholine diacyl C38:3	0.0583463	1		0.08691	0.999673	0.834138		0.10045	1
	PC aa C38:4	Phosphatidylcholine diacyl C38:4	0.0587401	1		0.0812471	0.999673	0.847864		0.0818262	1
	PC aa C38:5	Phosphatidylcholine diacyl C38:5	0.0589533	1		0.110795	0.999673	0.814343		0.0990469	1
	PC aa C38:6	Phosphatidylcholine diacyl C38:6	0.0714754	1		0.11644	0.999673	0.863758		0.0842411	1
	PC aa C40:1	Phosphatidylcholine diacyl C40:1	0.157044	0.143123		0.163602	0.0914734	0.635891		0.141411	0.178187
	PC aa C40:2	Phosphatidylcholine diacyl C40:2	0.185601	1		0.146029	0.999673	0.648764		0.104827	1
	PC aa C40:3	Phosphatidylcholine diacyl C40:3	0.146032	1		0.134106	0.999673	0.720988		0.125501	1
	PC aa C40:4	Phosphatidylcholine diacyl C40:4	0.0628162	1		0.0883329	1	0.75355		0.146965	1
	PC aa C40:5	Phosphatidylcholine diacyl C40:5	0.0653152	1		0.0792213	0.999673	0.84128		0.0691296	1
	PC aa C40:6	Phosphatidylcholine diacyl C40:6	0.0639995	1		0.0759861	0	0.890082		0.0716647	1
	PC aa C42:0	Phosphatidylcholine diacyl C42:0	0.113694	1		0.140107	0.999673	0.870753		0.0893041	1
	PC aa C42:1	Phosphatidylcholine diacyl C42:1	0.135151	1		0.162407	0.999673	0.794636		0.0986592	1
	PC aa C42:2	Phosphatidylcholine diacyl C42:2	0.161478	1		0.161334	0.999673	0.732734		0.100609	0.999102
	PC aa C42:4	Phosphatidylcholine diacyl C42:4	0.114149	1		0.135786	0.999673	0.590906		0.124461	1
	PC aa C42:5	Phosphatidylcholine diacyl C42:5	0.089263	1		0.115224	0.999673	0.808607		0.085011	1
	PC aa C42:6	Phosphatidylcholine diacyl C42:6	0.0995514	0.960967		0.133186	0.674616	0.755446		0.19314	1
	PC ae C30:0	Phosphatidylcholine acyl-alkyl C30:0	0.18419	1		0.325143	0.99706	0.565766		0.135232	1
	PC ae C30:1	Phosphatidylcholine acyl-alkyl C30:1	0.512024	0.837051		0.492332	0.941196	0.0740524		1.18275	0.49237
	PC ae C30:2	Phosphatidylcholine acyl-alkyl C30:2	0.265006	1		0.181718	0.933682	0.226071		0.15987	0.000897666
	PC ae C32:1	Phosphatidylcholine acyl-alkyl C32:1	0.0890997	1		0.104503	0.999673	0.564442		0.167808	1
	PC ae C32:2	Phosphatidylcholine acyl-alkyl C32:2	0.104345	1		0.13389	0.999673	0.615872		0.187059	1
	PC ae C34:0	Phosphatidylcholine acyl-alkyl C34:0	0.105459	1		0.113059	0.999673	0.78674		0.154715	1
	PC ae C34:1	Phosphatidylcholine acyl-alkyl C34:1	0.0724139	1		0.12344	0.999673	0.693118		0.128952	1
	PC ae C34:2	Phosphatidylcholine acyl-alkyl C34:2	0.071754	1		0.127623	0.999673	0.834084		0.140863	1
	PC ae C34:3	Phosphatidylcholine acyl-alkyl C34:3	0.0699028	1		0.106751	0.999673	0.901077		0.109767	1
	PC ae C36:0	Phosphatidylcholine acyl-alkyl C36:0	0.216397	1		0.380367	0.999673	0.57981		0.167033	1
	PC ae C36:1	Phosphatidylcholine acyl-alkyl C36:1	0.125506	1		0.128462	0.999673	0.756484		0.111184	1
	PC ae C36:2	Phosphatidylcholine acyl-alkyl C36:2	0.0723086	1		0.146458	0.999673	0.808258		0.109869	1
	PC ae C36:3	Phosphatidylcholine acyl-alkyl C36:3	0.0691643	1		0.138047	0.999673	0.798472		0.123484	1
	PC ae C36:4	Phosphatidylcholine acyl-alkyl C36:4	0.0632898	1		0.12557	0.999673	0.81459		0.116268	1
	PC ae C36:5	Phosphatidylcholine acyl-alkyl C36:5	0.066787	1		0.103088	0.999673	0.847367		0.116897	1
	PC ae C38:0	Phosphatidylcholine acyl-alkyl C38:0	0.0858467	1		0.127318	0.999673	0.875323		0.121468	1
	PC ae C38:1	Phosphatidylcholine acyl-alkyl C38:1	0.189138	0.996902		0.14671	0.999673	0.44467		0.232402	0.960952
	PC ae C38:2	Phosphatidylcholine acyl-alkyl C38:2	0.142946	1		0.142594	0.999673	0.578967		0.212924	0.999551
	PC ae C38:3	Phosphatidylcholine acyl-alkyl C38:3	0.0877351	1		0.116385	0.999673	0.716943		0.106574	1
	PC ae C38:4	Phosphatidylcholine acyl-alkyl C38:4	0.060089	1		0.131855	0.999673	0.739004		0.106752	1
	PC ae C38:5	Phosphatidylcholine acyl-alkyl C38:5	0.0613891	1		0.123289	0.999673	0.759024		0.113812	1
	PC ae C38:6	Phosphatidylcholine acyl-alkyl C38:6	0.0664407	1		0.104309	0.999673	0.849507		0.116406	1
	PC ae C40:0	Phosphatidylcholine acyl-alkyl C40:0	NA	NA		0.081639	0.0114342	NA		NA	NA
	PC ae C40:1	Phosphatidylcholine acyl-alkyl C40:1	0.141913	1		0.136519	0.999673	0.755383		0.0898789	1
	PC ae C40:2	Phosphatidylcholine acyl-alkyl C40:2	0.116437	1		0.122489	0.999673	0.787937		0.0884728	1
	PC ae C40:3	Phosphatidylcholine acyl-alkyl C40:3	0.0952912	1		0.111997	0.999673	0.687892		0.0875846	1
	PC ae C40:4	Phosphatidylcholine acyl-alkyl C40:4	0.0854024	1		0.107278	0.999673	0.769153		0.0798428	1
	PC ae C40:5	Phosphatidylcholine acyl-alkyl C40:5	0.0614792	1		0.0939712	0.999673	0.646925		0.120428	1
	PC ae C40:6	Phosphatidylcholine acyl-alkyl C40:6	0.0601921	1		0.120173	0.999673	0.809439		0.058314	1
	PC ae C42:0	Phosphatidylcholine acyl-alkyl C42:0	0.126745	0.371747		0.183182	0.147011	0.392127		0.118907	0.0255835
	PC ae C42:1	Phosphatidylcholine acyl-alkyl C42:1	0.195932	1		0.147476	0.999673	0.529717		0.108087	0.999551
	PC ae C42:2	Phosphatidylcholine acyl-alkyl C42:2	0.16352	1		0.186767	0.999673	0.658566		0.101681	1
	PC ae C42:3	Phosphatidylcholine acyl-alkyl C42:3	0.112648	1		0.130216	0.999673	0.753515		0.105097	1
	PC ae C42:4	Phosphatidylcholine acyl-alkyl C42:4	0.0789972	1		0.108668	0.999673	0.811784		0.110684	1
	PC ae C42:5	Phosphatidylcholine acyl-alkyl C42:5	0.0648933	1		0.0748807	0.999347	0.841914		0.0723162	0.983393
	PC ae C44:3	Phosphatidylcholine acyl-alkyl C44:3	0.203855	1		0.139958	0.999673	0.466188		0.117317	1
	PC ae C44:4	Phosphatidylcholine acyl-alkyl C44:4	0.119547	1		0.128471	0.999673	0.775515		0.141431	1
	PC ae C44:5	Phosphatidylcholine acyl-alkyl C44:5	0.0560325	1		0.0838836	0.999673	0.860245		0.0857946	1
	PC ae C44:6	Phosphatidylcholine acyl-alkyl C44:6	0.0635226	1		0.0904234	0.999673	0.859002		0.0810029	1
Sphingolipids	SM (OH) C14:1	Hydroxysphingomyeline C14:1	0.111414	1		0.136932	0.999673	0.745201		0.140992	1
	SM (OH) C16:1	Hydroxysphingomyeline C16:1	0.10997	1		0.0962338	0.999673	0.78932		0.136254	1
	SM (OH) C22:1	Hydroxysphingomyeline C22:1	0.104439	1		0.151792	0.999673	0.672573		0.164673	1
	SM (OH) C22:2	Hydroxysphingomyeline C22:2	0.110364	1		0.135991	0.999673	0.696625		0.101057	1
	SM (OH) C24:1	Hydroxysphingomyeline C24:1	0.148361	1		0.18592	0.999673	0.650335		0.191972	1
	SM C16:0	Sphingomyeline C16:0	0.104743	1		0.136565	0.999673	0.547435		0.0875998	1
	SM C16:1	Sphingomyeline C16:1	0.0976928	1		0.123851	0.999673	0.712637		0.151817	1
	SM C18:0	Sphingomyeline C18:0	0.136086	1		0.105556	0.999673	0.701683		0.0733342	1
	SM C18:1	Sphingomyeline C18:1	0.0895034	1		0.118331	1	0.783426		0.107414	1
	SM C20:2	Sphingomyeline C20:2	0.131179	0.99938		0.173895	0.99902	0.526434		0.138507	1
	SM C22:3	Sphingomyeline C22:3	4.69042	0.434325		0.58312	0.557988	0.0190757		0.93148	0.825404
	SM C24:0	Sphingomyeline C24:0	0.109001	1		0.151635	0.999673	0.43088		0.167795	1
	SM C24:1	Sphingomyeline C24:1	0.105444	1		0.157227	1	0.56543		0.145915	1
	SM C26:0	Sphingomyeline C26:0	0.40482	1		0.537034	0.999673	0.56716		0.274157	1
	SM C26:1	Sphingomyeline C26:1	0.196709	1		0.258535	0.999673	0.668845		0.262326	1
Monosaccharides	H1	Hexose (including glucose)	0.0559551	1		0.0768274	0.999673	0.624072		0.065754	1

### Sheet: Table S3
Table S3: Results of QC for proteomics data from KORA cohort.
Panel	Biomarker	UniProt ID	KORA S4				KORA F4
			Intra-assay RSD	Inter-assay RSD	Proportion of samples ≥ LOD		Intra- assay RSD	Inter- assay RSD	Proportion of samples ≥ LOD
Target 96 Inflammation	4E-BP1	Q13541	0.0578	0.6417	1		0.038	0.086	1
	ADA	P00813	0.0688	0.2935	1		0.037	0.088	1
	ARTN	Q5T4W7	-	-	0.0605		-	-	0.047
	AXIN1	O15169	0.0508	0.4836	0.9835		0.045	0.087	0.899
	BDNF	P23560	NA	NA	NA		0.028	0.081	0.731
	Beta-NGF	P01138	-	-	0.014		0.036	0.076	1
	CASP-8	Q14790	0.0617	0.48	0.8631		0.071	0.359	0.993
	CCL11	P51671	0.0583	0.1416	1		0.028	0.069	1
	CCL19	Q99731	0.0545	0.1573	1		0.029	0.07	1
	CCL20	P78556	0.0731	0.213	1		0.032	0.071	1
	CCL23	P55773	0.0538	0.1234	1		0.029	0.061	1
	CCL25	O15444	0.0597	0.1084	1		0.032	0.076	1
	CCL28	Q9NRJ3	0.0738	0.1203	1		0.041	0.146	0.99
	CCL3	P10147	0.0648	0.1274	1		0.033	0.09	1
	CCL4	P13236	0.0606	0.1457	1		0.028	0.058	1
	CD244	Q9BZW8	0.0716	0.2125	1		0.022	0.089	1
	CD40	P25942	0.0533	0.2534	1		0.025	0.078	1
	CD5	P06127	0.0609	0.2084	1		0.031	0.093	1
	CD6	P30203	0.1163	0.2856	1		0.038	0.129	1
	CD8A	P01732	0.0841	0.1418	1		NA	NA	NA
	CDCP1	Q9H5V8	0.1033	0.1252	1		0.039	0.096	1
	CSF-1	P09603	0.0566	0.0818	1		0.022	0.088	1
	CST5	P28325	0.0477	0.1188	1		0.024	0.066	1
	CX3CL1	P78423	0.0839	0.1304	1		0.037	0.108	1
	CXCL1	P09341	0.0549	0.4298	1		0.025	0.058	1
	CXCL10	P02778	0.0596	0.1571	1		0.031	0.06	1
	CXCL11	O14625	0.0559	0.3797	1		0.025	0.058	1
	CXCL5	P42830	0.0449	0.4011	1		0.027	0.058	1
	CXCL6	P80162	0.0563	0.3023	1		0.024	0.089	1
	CXCL9	Q07325	0.0545	0.1276	1		0.032	0.054	1
	DNER	Q8NFT8	0.0422	0.0955	1		0.023	0.08	1
	EN-RAGE	P80511	0.0789	0.2818	1		0.049	0.11	1
	FGF-19	O95750	0.0569	0.1334	1		0.029	0.084	1
	FGF-21	Q9NSA1	0.0626	0.1112	1		0.031	0.073	1
	FGF-23	Q9GZV9	0.0834	0.0923	0.1859		0.05	0.076	0.998
	FGF-5	P12034	0.0894	0.0853	0.2342		0.043	0.087	0.975
	Flt3L	P49771	0.0628	0.1158	1		0.027	0.081	1
	GDNF	P39905	0.0889	0.1211	0.5411		0.085	0.084	0.905
	HGF	P14210	0.053	0.1482	1		0.025	0.075	1
	IFN-gamma	P01579	0.069	0.1408	1		-	-	0.015
	IL-1 alpha	P01583	-	-	0.0496		-	-	0.031
	IL-10	P22301	0.0948	0.1618	0.9968		0.053	0.104	1
	IL-10RA	Q13651	0.0822	0.097	0.6741		0.026	0.092	0.735
	IL-10RB	Q08334	0.0645	0.0964	1		0.031	0.104	1
	IL-12B	P29460	0.0662	0.1325	1		0.032	0.069	1
	IL-13	P35225	0.0696	0.1188	0.0942		-	-	0.051
	IL-15RA	Q13261	0.0866	0.0987	1		0.056	0.105	0.976
	IL-17A	Q16552	0.0999	0.1314	0.5385		0.049	0.093	0.67
	IL-17C	Q9P0M4	0.0667	0.0576	0.4411		0.062	0.069	0.777
	IL-18	Q14116	0.0562	0.149	1		0.03	0.064	1
	IL-18R1	Q13478	0.0529	0.111	1		0.03	0.076	1
	IL-2	P60568	-	-	0.0019		-	-	0.001
	IL-20	Q9NYY1	-	-	0.0356		-	-	0.046
	IL-20RA	Q9UHF4	0.0764	0.0921	0.1127		-	-	0.07
	IL-22RA1	Q8N6P7	0.0904	0.1466	0.1286		-	-	0.002
	IL-24	Q13007	-	-	0.0446		-	-	0.065
	IL-2RB	P14784	-	0.0177	0.0815		-	-	0.046
	IL-33	O95760	-	-	0.0185		-	-	0.02
	IL-4	P05112	-	0.0241	0.1031		-	-	0.081
	IL-5	P05113	0.0835	0.1558	0.0993		-	-	0.274
	IL-6	P05231	0.0527	0.1244	0.9854		0.044	0.107	0.979
	IL-7	P13232	0.0771	0.2038	1		0.027	0.06	0.999
	IL-8	P10145	0.0572	0.1386	1		0.03	0.089	1
	LAP TGF-beta-1	P01137	0.0526	0.1729	1		0.1	0.166	0.999
	LIF	P15018	0.0544	0.0743	0.0426		-	-	0.05
	LIF-R	P42702	0.0719	0.1111	1		0.034	0.101	1
	MCP-1	P13500	0.0494	0.1115	1		0.029	0.06	1
	MCP-2	P80075	0.0885	0.1651	1		0.027	0.08	1
	MCP-3	P80098	0.0767	0.0912	0.895		0.065	0.103	0.97
	MCP-4	Q99616	0.0477	0.3272	1		0.03	0.095	1
	MMP-1	P03956	0.047	0.2816	1		0.023	0.054	1
	MMP-10	P09238	0.0492	0.114	1		0.027	0.088	1
	NRTN	Q99748	-	-	0.0439		-	-	0.028
	NT-3	P20783	0.0769	0.1276	0.9962		0.048	0.105	0.993
	OPG	O00300	0.0457	0.1203	1		0.023	0.05	1
	OSM	P13725	0.0652	0.1686	1		0.023	0.069	0.996
	PD-L1	Q9NZQ7	0.0595	0.1545	1		0.048	0.096	1
	SCF	P21583	0.0417	0.0885	1		0.021	0.058	1
	SIRT2	Q8IXJ6	0.0704	1.0019	0.8695		0.054	0.097	1
	SLAMF1	Q13291	-	0.0439	0.359		0.064	0.107	1
	ST1A1	P50225	-	-	0.8701		0.064	0.14	0.955
	STAMBP	O95630	0.0665	0.864	1		0.036	0.092	1
	TGF-alpha	P01135	0.0898	0.1053	1		0.031	0.095	1
	TNF	P01375	0.0608	0.0945	1		-	-	0.041
	TNFB	P01374	0.0771	0.1028	1		0.044	0.088	1
	TNFRSF9	Q07011	0.0627	0.1092	1		0.03	0.097	1
	TNFSF14	O43557	0.0656	0.3524	1		0.028	0.078	1
	TRAIL	P50591	0.0494	0.0924	1		0.027	0.072	1
	TRANCE	O14788	0.0816	0.1339	1		0.046	0.088	1
	TSLP	Q969D9	-	-	0.0605		-	-	0.008
	TWEAK	O43508	0.065	0.1386	1		0.023	0.062	1
	uPA	P00749	0.0439	0.1153	1		0.025	0.046	1
	VEGF-A	P15692	0.0667	0.1317	1		0.029	0.076	1
